# Manganese homeostasis modulates fungal virulence and stress tolerance in *Candida albicans*

**DOI:** 10.1101/2023.10.12.562042

**Authors:** Manon Henry, Inès Khemiri, Faiza Tebbji, Rasmi Abu-Helu, Antony T Vincent, Adnane Sellam

## Abstract

Due to the scarcity of transition metals within the human host, fungal pathogens have evolved sophisticated mechanisms to uptake and utilize these micronutrients at the infection interface. While considerable attention was turned to iron and copper acquisition mechanisms and their importance in fungal fitness, less was done regarding either the role of manganese (Mn) in infectious processes or the cellular mechanism by which fungal cells achieve their Mn- homeostasis. Here, we undertook transcriptional profiling in the pathogenic fungus *Candida albicans* experiencing both Mn starvation and excess to capture biological processes that are modulated by this metal. We uncovered that Mn scarcity influences diverse processes associated with fungal fitness including invasion of host cells and antifungal sensitivity. We show that Mn levels influence the abundance of iron and zinc emphasizing the complex crosstalk between metals. Deletion of *SMF12*, a member of Mn Nramp transporters confirmed its contribution to Mn uptake. *smf12* was unable to form hyphae and damage host cells and exhibited sensitivity to azoles. We found that the unfolded protein response (UPR), likely activated by decreased glycosylation under Mn limitation, was required to restore growth when cells were shifted from a Mn-starved to a Mn-repleted medium. RNA-seq profiling of cells exposed to Mn excess revealed that UPR was also activated. Furthermore, the UPR signaling axis Ire1-Hac1 was required to bypass Mn toxicity. Collectively, this study underscores the importance of Mn homeostasis in fungal virulence, and comprehensively provides a portrait of biological functions that are modulated by Mn in a fungal pathogen.
