## Supplementary Table S3 for "Manganese homeostasis modulates fungal virulence and stress tolerance in *Candida albicans*"

### Sheet: Table S3
Table S3
Strains and Primers used in this study

### Sheet: Strains
Name	Reference (PMID)	Genotype
SC5314	Fonzi et al., 1993 (8349105)	ura3Δ::imm434/ura3Δ::imm434
SN148	Noble et al., 2005 (15701792)	ura3Δ/::imm434::ura3Δ::imm434 iro1Δ::IRO1/iro1Δ::imm434 his1Δ::hisG/his1Δ::hisG leu2Δ/leu2Δ arg4Δ/arg4Δ
CAI4	Fonzi et al., 1993 (8349105)	ura3Δ::imm434/ura3Δ::imm434
smf12	This Study	ura3Δ/::imm434::ura3Δ::imm434 iro1Δ::IRO1/iro1Δ::imm434 his1Δ::hisG/his1Δ::hisG leu2Δ/leu2Δ arg4Δ/arg4Δ smf12Δ::URA3/smf12Δ::HIS1
smf12-Rev	This Study	ura3Δ/::imm434::ura3Δ::imm434 iro1Δ::IRO1/iro1Δ::imm434 his1Δ::hisG/his1Δ::hisG leu2Δ/leu2Δ arg4Δ/arg4Δ smf12Δ::URA3/smf12Δ::HIS1 neutl5::SMF12
hac1	Ramírez-Zavala et al. (35108336)	hac1-1∆::FRT/hac1-2∆::FRT
hac1-Rev	Ramírez-Zavala et al. (35108336)	HAC1-FRT/hac1-2∆::FRT
ire1	Ramírez-Zavala et al. (35108336)	ire1-1∆::FRT/ire1-2∆::FRT
ire1-Rev	Ramírez-Zavala et al. (35108336)	IRE1-FRT/ire1-2∆::FRT
mdr1	Roemer et al., 2003 (145073720)	mdr1::his3::hisG/his3::hisG leu2::tetRGAL4AD-URA3/LEU2
cdr1	Roemer et al., 2003 (145073720)	cdr1::his3::hisG/his3::hisG leu2::tetRGAL4AD-URA3/LEU2
ece1	Noble et al., 2010 (20543849)	arg4Δ/arg4Δ, leu2Δ/leu2Δ, his1Δ/his1Δ, URA3/ura3Δ, IRO1/iro1Δ, ece1::LEU2 ece1::HIS1

### Sheet: Primers
Name	Gene	Sequence (5'→3')
Primers for smf12 construction and verification
AS_SMF12_KO_F1	SMF12	acttgtgtaacacctaaagaaatgacaactacttcttcctcaacaaacgagtctataagaccgaaaaataaccatacaacgaagcttcgtacgctgcaggtc
AS_SMF12_KO_R1	SMF12	agctatgaggctaagttatattcttgtatattagaaataataaagcaaatactacttatccagatacaccgttctttgcctctgatatcatcgatgaattcgag
AS_SMF12_Diag_IntF1	SMF12	accccgtttacgtgactttg
AS_SMF12_Diag_IntR1	SMF12	ctgctggtgctaatgaacg
AS_SMF12_Diag_ExF1	SMF12	tttgggtgtaaccacttctca
AS_SMF12_Diag_ExR1	SMF12	tgaatgatatgcccaattatgg
Primers for the construction of the smf12 complemented strain
MH_SMF12_Comp_R_MluI	SMF12	CGACGCGTCGACTACTTATCCAGATACACCGTT
MH_SMF12_Comp_F_CalI.p	SMF12	CCATCGATGGCAAACAGTTTTTGCTGTCAAGA
Primers for qPCR
AS_CaMDR1_qPCR_F1	MDR1	ACAGGTTTTCCCCGAAGTGT
AS_CaMDR1_qPCR_R1	MDR1	AGCAGTAGTAGCAGCACCAA
CDR1 Forward	CDR1	ACAAGACCAGCATCTCCATATAC
CDR1 Reverse	CDR1	ATCGACGGATCACCTTTCATAC
ACT1 Forward	ACT1	ACTACCATGTTCCCAGGTATTG
ACT1 Reverse	ACT1	CCACCAATCCAGACAGAGTATT
Splicing of HAC1
AS_Hac1IF	HAC1	TGAGGATGAACACCAAGAAGAA
AS_Hac1IR	HAC1	TCAAAGTCCAACTG AAATGAT
